# Diverse infections transcriptionally reprogram the intestinal epithelium and epithelial-immune cell interactions

**DOI:** 10.64898/2025.12.22.695505

**Authors:** Andrew Hart, Maria Merolle, Christian Howard, Breanne E. Haskins, Ian S. Cohn, Suhas Bobba, Rui Xiao, Yi Yang, Ken Cadwell, Junjie Ma, Hiroshi Yano, Xiaoxiao Hou, Bethan A. Wallbank, Daniel Cutillo, The MIST Consortium, Ivaylo I. Ivanov, Boris Striepen, Sunny Shin, Igor E. Brodsky, David Artis, Christopher A. Hunter, Daniel P. Beiting

## Abstract

The distal small intestine plays vital roles in host physiology by regulating nutrient and fluid homeostasis. Despite being impacted in Crohn’s disease and a major target for a range of infections, we know relatively little about the complexity of cellular responses and cell-cell communication in the ileum during infection. Single cell and spatial transcriptomics have emerged as powerful technologies to study tissue heterogeneity in the gut, but these tools have focused on the large intestine, in part due to the accessibility of this tissue for biopsies and its importance in cancer. Here we present GutPath, an atlas of over 500,000 single cells with RNA and protein expression profiles for 91 cell states in the ileum across diverse infectious archetypes. We show that GutPath accurately captures established immune responses to infection while revealing pathogen-specific responses in enterocytes. To highlight the discovery potential of this atlas, we identify a novel enterocyte cell state present during *Yersinia pseudotuberculosis* infection that is spatially linked to bacterial load and tissue pathology. GutPath establishes a much-needed resource for the immunology community that will accelerate the study of the transcriptional diversity of cellular landscapes in the small intestine.
