## Supplementary Table 2 for "Diverse infections transcriptionally reprogram the intestinal epithelium and epithelial-immune cell interactions"

### Sheet: nsForest_CoarseCellType
Coarse Cell Type	Markers	precision	recall	f_score
B Cells	Bank1	0.9472226806770461	0.957708	0.9544568106548406
Enteric Nervous System Cells	Cdh19	0.9517684887459807	0.8604651162790697	0.8866359447004608
Epithelial Cells	Vil1	0.952982	0.9592665692171933	0.9573240321542245
Myeloid Cells	Clec7a	0.8651962735886615	0.656873	0.7094327872475065
Plasma Cells	Jchain	0.8993527097347379	0.9612045577862182	0.9412858660998937
Stromal Cells	Pcdh7	0.9103663289166017	0.6289714593430263	0.6950789654383154
T cells and ILCs	Itk	0.9173298859397514	0.8990602893041918	0.9046037174599673

### Sheet: nsForest_IntermediateCellType
Coarse Cell Type	Subset of Data used as input to nsForest	Intermediate Cell Classification	Markers	precision	recall	f_score
Stromal Cells	Stromal Cells	Blood Endothelial Cells	Flt1	0.9020365168539326	0.9687028657616893	0.9471639251276234
Stromal Cells	Stromal Cells	Fibroblasts	Htra3	0.9433155080213904	0.8448275862068966	0.8728684531059683
Stromal Cells	Stromal Cells	Lymphatic Endothelial Cells	Mmrn1	0.991969	0.986522	0.9881920049232031
Stromal Cells	Stromal Cells	Mesothelial Cells	Muc16	0.9629629629629629	0.7428571428571429	0.7990543735224587
Stromal Cells	Stromal Cells	Smooth Muscle Cells	Dgkb	0.8223684210526315	0.5035246727089627	0.5717301433723283
Stromal Cells	Stromal Cells	Stromal Cells	Bmp7	0.8878923766816144	0.40162271805273836	0.48301745167948956
T cells and ILCs	T cells and ILCs	CD4 ab T Cells	S1pr1	0.46878103277060573	0.8511381564119901	0.6803844394861206
T cells and ILCs	T cells and ILCs	CD8 ab T Cells	Cd8b1, Lef1	0.8829058155472881	0.7541394882087306	0.7895715190129178
T cells and ILCs	T cells and ILCs	Cycling ILCs	Klrg1, Pclaf	0.5648628613787992	0.6387259010896899	0.6140209508460919
T cells and ILCs	T cells and ILCs	Cycling T Cells	Ckap2l	0.473605	0.5170852202552491	0.5028796698389233
T cells and ILCs	T cells and ILCs	Effector CD4 ab T Cells	Cd4	0.3521663064731913	0.6777579718756189	0.5276542243414107
T cells and ILCs	T cells and ILCs	Effector CD8 ab T Cells	Cd8b1, Cd160	0.579414	0.46460587326120556	0.4947709604720063
T cells and ILCs	T cells and ILCs	ILC1s	Xcl1, Ncr1	0.2844690966719493	0.5924092409240924	0.44439154446772045
T cells and ILCs	T cells and ILCs	ILC2s	Il17rb	0.8694217473287241	0.8026401682744615	0.8220692019771993
T cells and ILCs	T cells and ILCs	ILC3s	Il23r	0.7317780031879437	0.9032373457342157	0.842498
T cells and ILCs	T cells and ILCs	NK Cells	Irf8	0.7230769230769231	0.4889466840052016	0.5430507721364293
T cells and ILCs	T cells and ILCs	NKT Cells	Atp8a2, Ccr2	0.3595641646489104	0.3281767955801105	0.337235
T cells and ILCs	T cells and ILCs	gd T Cells	Cd7	0.8393251228020218	0.8621256992431721	0.8549792907247549
Epithelial Cells	Epithelial Cells	Enterocytes	Anpep	0.9868417716705119	0.9248534769523206	0.9430810061280174
Epithelial Cells	Epithelial Cells	Enteroendocrine Cells	Kcnb2	0.8845897264843229	0.9285714285714286	0.9145797962648556
Epithelial Cells	Epithelial Cells	Goblet Cells	Ano7	0.6781543393634074	0.7253245162870439	0.7101263487964585
Epithelial Cells	Epithelial Cells	Paneth Cells	Defa40, Ang4	0.8782894736842105	0.6166281755196305	0.6788578134167808
Epithelial Cells	Epithelial Cells	Stem Cells	Olfm4	0.7910411622276029	0.8076637824474661	0.8024752007557865
Epithelial Cells	Epithelial Cells	Transit Amplifying Cells	H1f5	0.6046960437439691	0.5002660989888238	0.528341
Epithelial Cells	Epithelial Cells	Tuft Cells	Dclk1	0.9263636363636364	0.9342195736878295	0.931788
B Cells	B Cells	B Cells	Bank1	0.9843474635690057	0.9877728759412794	0.986716
B Cells	B Cells	GC B Cells	Pclaf	0.9380530973451328	0.6300148588410104	0.7008264462809918
Myeloid Cells	Myeloid Cells	Macrophages	C1qa	0.8683008892093247	0.7300464740351587	0.7676554711122007
Myeloid Cells	Myeloid Cells	Mast Cells	Mcpt1	0.9758454106280193	0.8669527896995708	0.8977777777777778
Myeloid Cells	Myeloid Cells	Monocytes	Plcb1	0.616934	0.6749441964285714	0.6559657905715478
Myeloid Cells	Myeloid Cells	Neutrophils	S100a9	0.9333333333333333	0.9080756013745704	0.9157003865120619
Myeloid Cells	Myeloid Cells	Plasmacytoid DCs	Siglech	0.9460526315789474	0.9170918367346939	0.9258122028526149
Myeloid Cells	Myeloid Cells	cDC1s	Xcr1	0.8423973362930077	0.7931034482758621	0.8076450847180159
Myeloid Cells	Myeloid Cells	cDC2s	Ctnnd2	0.5401980198019802	0.5070631970260223	0.5168172544447683

### Sheet: nsForest_FineCellType_Markers
Coarse Cell Type	Subset of Data used as input to nsForest	Finest Cell Classification	Markers	precision	recall	f_score
B Cells	B Cells	Activated B Cells	Nfkbid	0.120826	0.319388	0.212126
B Cells	B Cells	B Cells	Bank1	0.86299	0.980468	0.941051
B Cells	B Cells	Dark Zone GC B Cells	Pclaf	0.88385	0.865655	0.871173
B Cells	B Cells	IFN stimulated B Cells	Ifit3	0.775362	0.3702	0.441167
B Cells	B Cells	Klhl14 B cells	Klhl14	0.316431	0.989709	0.598126
B Cells	B Cells	Light Zone GC B Cells	Aicda	0.386	0.78487	0.5956
B Cells	B Cells	Sell negative proliferative B Cells	Mettl1	0.24016	0.501706	0.375784
Myeloid Cells	Myeloid Cells	Arg1 High Macrophages	Arg1, Ccl24	0.477428	0.58557	0.547418
Myeloid Cells	Myeloid Cells	Ccr7 High cDC2s	Fscn1	0.888889	0.623377	0.686469
Myeloid Cells	Myeloid Cells	Cd301b High cDCs	Cd209a, Tnip3	0.324037	0.42732	0.389155
Myeloid Cells	Myeloid Cells	Inflammatory Monocytes	Inhba	0.733397	0.639798	0.66595
Myeloid Cells	Myeloid Cells	Itgae High cDC2s	Ctnnd2	0.434455	0.70592	0.592087
Myeloid Cells	Myeloid Cells	Neutrophils	S100a9	0.933333	0.908076	0.9157
Myeloid Cells	Myeloid Cells	Mast Cells	Mcpt1	0.975845	0.866953	0.897778
Myeloid Cells	Myeloid Cells	Monocytes	Plcb1	0.441214	0.722942	0.6042
Myeloid Cells	Myeloid Cells	Plasmacytoid DCs	Siglech	0.946053	0.917092	0.925812
Myeloid Cells	Myeloid Cells	Resident Macrophages	Ptgs1	0.67182	0.664072	0.666437
Myeloid Cells	Myeloid Cells	Retnla High Macrophages	Retnla	0.702564	0.619209	0.64267
Myeloid Cells	Myeloid Cells	cDC1s	Xcr1	0.842397	0.793103	0.807645
Myeloid Cells	Myeloid Cells	tDCs	Gm15987, Mef2c	0.176373	0.412451	0.292135
Stromal Cells	Stromal Cells	Ackr4 high trophocytes	Col8a1	0.564222	0.775901	0.695603
Stromal Cells	Stromal Cells	Artery BEC	Sema3g	0.574519	0.807432	0.717884
Stromal Cells	Stromal Cells	Capillary BEC	Rapgef4	0.5469	0.845755	0.724041
Stromal Cells	Stromal Cells	Cd81 negative fibroblasts	Negr1	0.678	0.706263	0.6973
Stromal Cells	Stromal Cells	Chrm2 high vascular smooth muscle	Pcp4	0.983871	0.666667	0.740084
Stromal Cells	Stromal Cells	Inflammatory trophocytes	Timp1	0.750341	0.595238	0.635669
Stromal Cells	Stromal Cells	Interstitial cells of cajal	Kit	0.95122	0.795918	0.838017
Stromal Cells	Stromal Cells	Interstitial nonvascular smooth muscle	Hhip	0.623656	0.555024	0.574476
Stromal Cells	Stromal Cells	Lymphatic endothelial cells	Mmrn1	0.992	0.9865	0.988192
Stromal Cells	Stromal Cells	Mesothelial cells	Muc16	0.962963	0.742857	0.799054
Stromal Cells	Stromal Cells	Pdgfra and Cd81 high fibroblasts	Thbs2	0.656069	0.667647	0.664
Stromal Cells	Stromal Cells	Pericytes	Cdh2	0.590909	0.410526	0.453083
Stromal Cells	Stromal Cells	Pln high vascular smooth muscle	Slc38a11	0.93956	0.660232	0.726708
Stromal Cells	Stromal Cells	Telocytes	Pde1c	0.401099	0.627507	0.534648
Stromal Cells	Stromal Cells	Trophocytes	Ebf2	0.637988	0.724398	0.695417
Stromal Cells	Stromal Cells	Venule BEC	Madcam1	0.959239	0.682785	0.749224
Stromal Cells	Stromal Cells	Visceral nonvascular smooth muscle	Enpp2	0.774194	0.541353	0.596558
Epithelial cells	Epithelial cells	Early Enterocyte	Ccl25	0.7394	0.777126	0.765103
Epithelial cells	Epithelial cells	Enterochromaffin Cells	Lmx1a	0.934555	0.838028	0.865535
Epithelial cells	Epithelial cells	Enteroendocrine Cells	Pax6	0.77	0.537924	0.592909
Epithelial cells	Epithelial cells	Goblet Cells	Ano7	0.678154	0.725325	0.710126
Epithelial cells	Epithelial cells	Late Enterocyte	Clca4a	0.634031	0.840098	0.763723
Epithelial cells	Epithelial cells	Middle Enterocyte	Cubn	0.592826	0.8118	0.728966
Epithelial cells	Epithelial cells	Paneth Cells	Defa40, Ang4	0.878289	0.616628	0.678858
Epithelial cells	Epithelial cells	Pla2g4c positive Enterocytes	Pcsk6	0.556663	0.545501	0.548888
Epithelial cells	Epithelial cells	Yps Enterocytes	Saa1	0.669324	0.799717	0.754491
Epithelial cells	Epithelial cells	Stat1 inflammatory Enterocytes	Pmp22, Tmigd1, Clca4a, Upp1	0.122595	0.471714	0.251416
Epithelial cells	Epithelial cells	Stem Cells	Olfm4	0.791041	0.807664	0.802475
Epithelial cells	Epithelial cells	Transit Amplifying Cells	H1f5	0.604696	0.500399	0.528444
Epithelial cells	Epithelial cells	Tuft Cells	Dclk1	0.926364	0.93422	0.9318
T Cells and ILCs	CD8 T cells and gd T Cells	CD8 Effector	Cd8b1, Adam19	0.196564	0.400119	0.303434
T Cells and ILCs	CD8 T cells and gd T Cells	Cd160 gd T cells	Xcl1, Fcer1g	0.376852	0.653072	0.53289
T Cells and ILCs	CD8 T cells and gd T Cells	Cycling CD8 T cells	H2ac8	0.9184	0.849162	0.869336
T Cells and ILCs	CD8 T cells and gd T Cells	DN ab T cells	Ly6c2	0.223055	0.57767	0.3879
T Cells and ILCs	CD8 T cells and gd T Cells	Gzma gd T cells	Gzma	0.670602	0.754217	0.726351
T Cells and ILCs	CD8 T cells and gd T Cells	Ikzf2 high CD8 Effector	Rora, Cd8b1	0.212379	0.37234	0.302285
T Cells and ILCs	CD8 T cells and gd T Cells	Itgae positive CD8aa ab T cells	Klra1	0.726201	0.554698	0.598164
T Cells and ILCs	CD8 T cells and gd T Cells	S100a6 high CD8 Effector	Gzmk, Cd8b1	0.666667	0.35706	0.416588
T Cells and ILCs	CD8 T cells and gd T Cells	Sell high CD8 T cells	Ccr7	0.857544	0.822439	0.832931
T Cells and ILCs	CD8 T cells and gd T Cells	Sox4 positive gd T cells	Ift80, S1pr1	0.162385	0.248945	0.213867
T Cells and ILCs	CD8 T cells and gd T Cells	Themis positive Cd160 gd T cells	Trgv1	0.241202	0.571642	0.402132
T Cells and ILCs	CD8 T cells and gd T Cells	Themis positive Gzma gd T cells	Gzmb, Gzma	0.173129	0.874433	0.389261
T Cells and ILCs	CD8 T cells and gd T Cells	gd T17	Il23r	0.869078	0.935125	0.9138
T Cells and ILCs	ILCs	Ccr9 negative resident ILC2s	Rad51b	0.80211	0.488815	0.555586
T Cells and ILCs	ILCs	Ccr9 positive migratory ILC2s	Ccr9	0.638133	0.822785	0.755518
T Cells and ILCs	ILCs	Cycling ILC2s	Pclaf	0.752948	0.71102	0.723415
T Cells and ILCs	ILCs	Cycling ILC3s	Zfp462, Marchf3, Gm36723	0.0978	0.339806	0.192878
T Cells and ILCs	ILCs	Cycling NK cells	ENSMUSG00000121359, H2ac8	0.875	0.571429	0.639719
T Cells and ILCs	ILCs	ILC1s	Xcl1	0.4	0.774648	0.601346
T Cells and ILCs	ILCs	ILC3s	Upp1	0.647059	0.533659	0.564077
T Cells and ILCs	ILCs	Il1rl1 positive resident ILC2s	Rab27b	0.267606	0.516304	0.401495
T Cells and ILCs	ILCs	LTIs	Myof	0.613036	0.646527	0.635839
T Cells and ILCs	ILCs	NK cells	Gm2682	0.565	0.7536	0.683376
T Cells and ILCs	ILCs	T cells	Cd3e, Prkch	0.20155	0.361111	0.290378
T Cells and ILCs	CD4 T cells and NKT	Ccr2 high Treg	Il10	0.2781	0.537764	0.417765
T Cells and ILCs	CD4 T cells and NKT	Cycling CD4 T cells	Top2a	0.792793	0.897959	0.862745
T Cells and ILCs	CD4 T cells and NKT	Follicular Treg	Cd83	0.172457	0.661905	0.353344
T Cells and ILCs	CD4 T cells and NKT	Il12rb2 high CD4 Effector	Il18rap	0.274627	0.695652	0.472681
T Cells and ILCs	CD4 T cells and NKT	Il12rb2 high NKT	Trgc4	0.29636	0.52454	0.424075
T Cells and ILCs	CD4 T cells and NKT	Il17rb high CD4 Effector	Cd40lg, Atp8a2	0.146104	0.5	0.286484
T Cells and ILCs	CD4 T cells and NKT	Il17rb high NKT	Socs2	0.226337	0.474138	0.354663
T Cells and ILCs	CD4 T cells and NKT	Itgae high CD4 Effector	Ccl5	0.386413	0.642857	0.533845
T Cells and ILCs	CD4 T cells and NKT	Klrg1 high Treg	Tnfrsf9	0.426997	0.568807	0.516071
T Cells and ILCs	CD4 T cells and NKT	NKT	Zbtb16	0.438108	0.785536	0.631457
T Cells and ILCs	CD4 T cells and NKT	Rorc high CD4 Effector	Nebl, Il18r1	0.205298	0.366142	0.295022
T Cells and ILCs	CD4 T cells and NKT	S100a6 high CD4 Effector	S100a6	0.406045	0.397683	0.400219
T Cells and ILCs	CD4 T cells and NKT	Sell high CD4 T cell	Lef1	0.851879	0.917379	0.896177
T Cells and ILCs	CD4 T cells and NKT	Sell high Treg	Lrrc32	0.320084	0.520408	0.436376
T Cells and ILCs	CD4 T cells and NKT	Tfh	Tox2	0.40216	0.647902	0.545364
