## Supplementary Table 3 for "Diverse infections transcriptionally reprogram the intestinal epithelium and epithelial-immune cell interactions"

### Sheet: Supplementary_Table_3_SLC_genes
Apoa1
Apoc3
Apob
Fabp6
Fabp2
Plin2
Plin3
Sar1b
Abcg2
Slc27a4
Apom
Apoc2
Mgat3
Lpl
Acat1
Acsl3
Hmbcr
Acat2
Npc1l1
Apoa4
Ffar4
Slc51a
Slc51b
Slc10a2
Slc27a2
Nr1h4
Abcg5
Rbp2
Tcn2
Cyp4f2
Slc23a1
Slc52a1
Rdh5
Cyp4f3
Slc23a3
Slc22a4
Vdr
Vnn1
Btd
Bco1
Bco2
Cd320
Dhrs9
Rbp4
Slc7a9
Slc6a19
Slc3a1
Slc7a7
Slc3a2
Slc43a2
Slc1a1
Slc6a20
Slc6a6
Slc1a7
Slc25a39
Slc38a2
Slc38a1
Slc1a5
Slc52a13
Slc7a6
Slc38a5
Slc25a12
Slc1a4
Slc7a8
Slc43a1
Slc25a3
Slc20a1
Slc9a3r1
Slc4a7
Slc13a1
Slc34a3
Slc34a2
Slc4a4
Cftr
Slc13a2
Slc16a4
Slc16a5
Slc44a1
Slc44a3
Sl16a1
Slc5a3
Slc2a13
Slc22a23
Slc16a3
Slc26a6
Slc16a9
Slco3a1
Slc5a1
Slc37a4
Slc2a5
Slc5a9
Slc2a2
Slc5a11
Slc50a1
Slc2a10
Slc2a1
Slc39a4
Slc25a37
Slc39a5
Slc31a1
Slc31a2
Slc30a4
Slc39a7
Slc39a8
Slc30a9
Slc39a3
Slc39a9
Slc30a7
Atp2a3
Slc9a2
Scnn1a
Scnn1b
Kcns3
Slc30a5
Slc30a6
Slc25a28
Kctd14
Kctd17
Slc28a1
Slc35a3
Nt5e
Slc35a1
Slc35b3
Slc35b2
Slc25a33
Slc35d1
Slc35a2
Slc17a5
Slc28a2
Slc29a1
Slc29a2
Slc17a9
slc5a12
slc16a12
