## Supplementary Table 5 for "Diverse infections transcriptionally reprogram the intestinal epithelium and epithelial-immune cell interactions"

### Sheet: Supplementary_Table_5_Transcrip
	geneSet	motif	NES	AUC	TF_highConf	TF_lowConf	nEnrGenes	rankAtMax	enrichedGenes	nEnrGenes	rankAtMax	enrichedGenes
1	Yps Enterocyte Genes	hocomoco__SRBP1_MOUSE.H11MO.0.B	4.69	0.0884			18	1071	Ank2;Blnk;Cyp51;Endod1;Fdps;Hif1a;Hmgcs1;Lamb3;Ldlr;Msmo1;Muc4;Nos2;Runx1;Saa1;Saa2;Sema6d;Stom;Trim15	18	1071	Ank2;Blnk;Cyp51;Endod1;Fdps;Hif1a;Hmgcs1;Lamb3;Ldlr;Msmo1;Muc4;Nos2;Runx1;Saa1;Saa2;Sema6d;Stom;Trim15
2	Yps Enterocyte Genes	cisbp__M6487	4.65	0.0879			18	1100	Ank2;Blnk;Cyp51;Endod1;Fdps;Hif1a;Hmgcs1;Lamb3;Ldlr;Msmo1;Muc4;Nos2;Runx1;Saa1;Saa2;Sema6d;Stom;Trim15	18	1100	Ank2;Blnk;Cyp51;Endod1;Fdps;Hif1a;Hmgcs1;Lamb3;Ldlr;Msmo1;Muc4;Nos2;Runx1;Saa1;Saa2;Sema6d;Stom;Trim15
3	Yps Enterocyte Genes	dbcorrdb__CEBPB__ENCSR000EDA_1__m1	4.37	0.0844			18	935	Ank2;Bcl2l15;Cfh;Chst4;Dmbt1;Eif2s2;Fbxo32;Lrg1;Nos2;Pglyrp1;Prdm1;Rhob;S100a11;Saa2;Sema6d;Setbp1;Slc10a2;Slc6a14	18	935	Ank2;Bcl2l15;Cfh;Chst4;Dmbt1;Eif2s2;Fbxo32;Lrg1;Nos2;Pglyrp1;Prdm1;Rhob;S100a11;Saa2;Sema6d;Setbp1;Slc10a2;Slc6a14
4	Yps Enterocyte Genes	transfac_pro__M05983	4.3	0.0835			10	337	AA467197;Ank2;Blnk;Cd38;Itgb6;Lamb3;Plet1;Ppef1;Slc10a2;Tcf4	10	337	AA467197;Ank2;Blnk;Cd38;Itgb6;Lamb3;Plet1;Ppef1;Slc10a2;Tcf4
5	Yps Enterocyte Genes	transfac_pro__M04632	4.23	0.0826			16	938	Ank2;Blnk;Cyp51;Fdps;Hif1a;Hmgcs1;Lamb3;Ldlr;Msmo1;Muc4;Nos2;Plxna2;Saa1;Saa2;Sema6d;Stom	16	938	Ank2;Blnk;Cyp51;Fdps;Hif1a;Hmgcs1;Lamb3;Ldlr;Msmo1;Muc4;Nos2;Plxna2;Saa1;Saa2;Sema6d;Stom
6	Yps Enterocyte Genes	homer__GGCCATAAATCA_Hoxc9	4.2	0.0822			12	481	Dmbt1;Ehd4;Hmgcs1;Itgb6;Marcks;Nos2;Pkm;Prom1;Rhob;Setbp1;Slc10a2;Tgm2	12	481	Dmbt1;Ehd4;Hmgcs1;Itgb6;Marcks;Nos2;Pkm;Prom1;Rhob;Setbp1;Slc10a2;Tgm2
7	Yps Enterocyte Genes	predrem__nrMotif1135	4.17	0.0818			13	589	Ank2;Blnk;Car4;Dmbt1;Duoxa2;Hmgcs1;Ldlr;Mgat4c;Plce1;Runx1;Sema3c;Sema6d;Tgm2	13	589	Ank2;Blnk;Car4;Dmbt1;Duoxa2;Hmgcs1;Ldlr;Mgat4c;Plce1;Runx1;Sema3c;Sema6d;Tgm2
8	Yps Enterocyte Genes	cisbp__M6268	4.15	0.0816			36	3579	Ank2;Blnk;Cfh;Dapk2;Duoxa2;Fam83e;Fbxo32;Gpx2;Hif1a;Itgb6;Lamb3;Lgmn;Lgr4;Mgat4c;Msmo1;Muc4;Pdgfc;Pfkfb3;Pglyrp1;Pkm;Plet1;Prom1;Ptpn22;Rab8b;Rhob;Runx1;Saa1;Saa2;Sema6d;Setbp1;Slc5a9;Smpdl3a;Tat;Tgm2;Trim15;Unc5cl	36	3579	Ank2;Blnk;Cfh;Dapk2;Duoxa2;Fam83e;Fbxo32;Gpx2;Hif1a;Itgb6;Lamb3;Lgmn;Lgr4;Mgat4c;Msmo1;Muc4;Pdgfc;Pfkfb3;Pglyrp1;Pkm;Plet1;Prom1;Ptpn22;Rab8b;Rhob;Runx1;Saa1;Saa2;Sema6d;Setbp1;Slc5a9;Smpdl3a;Tat;Tgm2;Trim15;Unc5cl
9	Yps Enterocyte Genes	cisbp__M5786	4.12	0.0813			16	766	Ank2;Blnk;Card14;Cfh;Fam162a;Gpx2;Hspa12a;Il18;Lypd8;Muc4;Oxct1;Ppef1;Sema6d;Smpdl3a;Stom;Trim15	16	766	Ank2;Blnk;Card14;Cfh;Fam162a;Gpx2;Hspa12a;Il18;Lypd8;Muc4;Oxct1;Ppef1;Sema6d;Smpdl3a;Stom;Trim15
10	Yps Enterocyte Genes	dbcorrdb__CEBPB__ENCSR000BRQ_1__m1	4.09	0.0808			18	967	Ank2;Bcl2l15;Cfh;Chst4;Dmbt1;Eif2s2;Fbxo32;Lrg1;Nos2;Pglyrp1;Prdm1;Rhob;S100a11;Saa2;Sema6d;Setbp1;Slc10a2;Slc6a14	18	967	Ank2;Bcl2l15;Cfh;Chst4;Dmbt1;Eif2s2;Fbxo32;Lrg1;Nos2;Pglyrp1;Prdm1;Rhob;S100a11;Saa2;Sema6d;Setbp1;Slc10a2;Slc6a14
11	Yps Enterocyte Genes	transfac_pro__M07080	4.06	0.0805			17	949	Ank2;Bcl2l15;Cfh;Dmbt1;Eif2s2;Fbxo32;Lrg1;Marcks;Nos2;Pglyrp1;Prdm1;Rhob;S100a11;Saa1;Saa2;Sema6d;Slc6a14	17	949	Ank2;Bcl2l15;Cfh;Dmbt1;Eif2s2;Fbxo32;Lrg1;Marcks;Nos2;Pglyrp1;Prdm1;Rhob;S100a11;Saa1;Saa2;Sema6d;Slc6a14
12	Yps Enterocyte Genes	jaspar__MA0103.2	4.03	0.0801			22	1606	AA467197;B4galnt3;Blnk;Cst6;F2rl1;Fam3b;Fam83e;Gpx2;Hif1a;Hmgcs1;Itgb6;Lamb3;Lypd8;Msmo1;Nos2;Prdm1;Runx1;Saa1;Saa2;Slc5a9;Tgm2;Tspan1	22	1606	AA467197;B4galnt3;Blnk;Cst6;F2rl1;Fam3b;Fam83e;Gpx2;Hif1a;Hmgcs1;Itgb6;Lamb3;Lypd8;Msmo1;Nos2;Prdm1;Runx1;Saa1;Saa2;Slc5a9;Tgm2;Tspan1
13	Yps Enterocyte Genes	cisbp__M2268	3.99	0.0796			18	1002	Ank2;Bcl2l15;Cfh;Dmbt1;Eif2s2;Fbxo32;Lrg1;Marcks;Nos2;Pglyrp1;Plxna2;Prdm1;Rhob;S100a11;Saa1;Saa2;Sema6d;Slc6a14	18	1002	Ank2;Bcl2l15;Cfh;Dmbt1;Eif2s2;Fbxo32;Lrg1;Marcks;Nos2;Pglyrp1;Plxna2;Prdm1;Rhob;S100a11;Saa1;Saa2;Sema6d;Slc6a14
14	Yps Enterocyte Genes	hocomoco__HLF_MOUSE.H11MO.0.C	3.97	0.0793			37	3639	Ank2;Bcl2l15;Blnk;Cfh;Chst4;Clca4a;Cyp51;Daam1;Dmbt1;Duoxa2;Eif2s2;Fam83e;Fbxo32;Gch1;Gpx2;Hif1a;Hk2;Il18;Itgb6;Lamb3;Lgr4;Lrg1;Lypd8;Mgat4c;Nos2;Oxct1;Pglyrp1;Plxna2;Ppef1;Ppp1r15a;Ptpn22;Runx1;Saa1;Saa2;Sema6d;Slc10a2;Tcf4	37	3639	Ank2;Bcl2l15;Blnk;Cfh;Chst4;Clca4a;Cyp51;Daam1;Dmbt1;Duoxa2;Eif2s2;Fam83e;Fbxo32;Gch1;Gpx2;Hif1a;Hk2;Il18;Itgb6;Lamb3;Lgr4;Lrg1;Lypd8;Mgat4c;Nos2;Oxct1;Pglyrp1;Plxna2;Ppef1;Ppp1r15a;Ptpn22;Runx1;Saa1;Saa2;Sema6d;Slc10a2;Tcf4
15	Yps Enterocyte Genes	taipale_cyt_meth__ETV7_NYTTCCNGGAARN_FL_meth	3.91	0.0787			21	1279	Bcl2l15;Cd38;Ehd4;F2rl1;Fbxo32;Gpx2;Itgb6;Lrg1;Mgat4c;Nos2;Plce1;Runx1;Saa2;Sema6d;Slc6a14;Smad4;Smpdl3a;Tcf4;Trim15;Trim40;Unc5cl	21	1279	Bcl2l15;Cd38;Ehd4;F2rl1;Fbxo32;Gpx2;Itgb6;Lrg1;Mgat4c;Nos2;Plce1;Runx1;Saa2;Sema6d;Slc6a14;Smad4;Smpdl3a;Tcf4;Trim15;Trim40;Unc5cl
16	Yps Enterocyte Genes	flyfactorsurvey__ase_da_SANGER_10_FBgn0000137	3.91	0.0786			15	840	Ank2;B4galnt3;Blnk;Daam1;Duoxa2;F2rl1;Fam3b;Fam83e;Itgb6;Lamb3;Lypd8;Plxna2;Runx1;Setbp1;Tspan1	15	840	Ank2;B4galnt3;Blnk;Daam1;Duoxa2;F2rl1;Fam3b;Fam83e;Itgb6;Lamb3;Lypd8;Plxna2;Runx1;Setbp1;Tspan1
17	Yps Enterocyte Genes	cisbp__M1926	3.88	0.0782			23	1835	AA467197;B4galnt3;Blnk;Cst6;F2rl1;Fam3b;Fam83e;Gpx2;Hif1a;Hmgcs1;Itgb6;Lamb3;Lypd8;Msmo1;Nos2;Runx1;Saa1;Saa2;Slc5a9;Tat;Tgm2;Trim15;Tspan1	23	1835	AA467197;B4galnt3;Blnk;Cst6;F2rl1;Fam3b;Fam83e;Gpx2;Hif1a;Hmgcs1;Itgb6;Lamb3;Lypd8;Msmo1;Nos2;Runx1;Saa1;Saa2;Slc5a9;Tat;Tgm2;Trim15;Tspan1
18	Yps Enterocyte Genes	taipale_cyt_meth__HOXB13_NCCAATAAAAN_eDBD	3.88	0.0782			11	370	Car4;Duoxa2;Fbxo32;Gch1;Hmgcs1;Itgb6;Nos2;Pkm;Runx1;Setbp1;Slc10a2	11	370	Car4;Duoxa2;Fbxo32;Gch1;Hmgcs1;Itgb6;Nos2;Pkm;Runx1;Setbp1;Slc10a2
19	Yps Enterocyte Genes	cisbp__M4745	3.86	0.0779			12	528	Ank2;B4galnt3;Blnk;Daam1;Duoxa2;F2rl1;Fam3b;Fam83e;Itgb6;Runx1;Setbp1;Tspan1	12	528	Ank2;B4galnt3;Blnk;Daam1;Duoxa2;F2rl1;Fam3b;Fam83e;Itgb6;Runx1;Setbp1;Tspan1
20	Yps Enterocyte Genes	cisbp__M4483	3.83	0.0775			45	4482	AA467197;Ank2;B4galnt3;Blnk;Card14;Cd38;Cst6;Daam1;Duoxa2;Ehd4;F2rl1;Fam3b;Fam83e;Gch1;Gpx2;Hif1a;Hmgcs1;Hspa12a;Itgb6;Lamb3;Lypd8;Mgat4c;Msmo1;Nos2;Pfkfb3;Pglyrp1;Plxna2;Ppt1;Prdm1;Prom1;Ptpn22;Runx1;Saa1;Saa2;Sema6d;Slc10a2;Slc5a9;Slc6a14;Smpdl3a;Tat;Tgm2;Trim15;Tspan1;Unc5cl;Zdhhc13	45	4482	AA467197;Ank2;B4galnt3;Blnk;Card14;Cd38;Cst6;Daam1;Duoxa2;Ehd4;F2rl1;Fam3b;Fam83e;Gch1;Gpx2;Hif1a;Hmgcs1;Hspa12a;Itgb6;Lamb3;Lypd8;Mgat4c;Msmo1;Nos2;Pfkfb3;Pglyrp1;Plxna2;Ppt1;Prdm1;Prom1;Ptpn22;Runx1;Saa1;Saa2;Sema6d;Slc10a2;Slc5a9;Slc6a14;Smpdl3a;Tat;Tgm2;Trim15;Tspan1;Unc5cl;Zdhhc13
21	Yps Enterocyte Genes	hdpi__SCAND2	3.81	0.0773			14	785	Ank2;Chst4;Gpx2;Itgb6;Lgr4;Lrg1;Marcks;Nos2;Plce1;Ptpn22;Rhob;Runx1;Sema3c;Tcf4	14	785	Ank2;Chst4;Gpx2;Itgb6;Lgr4;Lrg1;Marcks;Nos2;Plce1;Ptpn22;Rhob;Runx1;Sema3c;Tcf4
22	Yps Enterocyte Genes	cisbp__M4737	3.8	0.0772			16	957	Ank2;Egfr;Ehd4;Gpx2;Itgav;Marcks;Mgat4c;Pfkfb3;Pmepa1;Prom1;Rhob;Sema6d;Slc10a2;Tcf4;Tgm2;Tmem37	16	957	Ank2;Egfr;Ehd4;Gpx2;Itgav;Marcks;Mgat4c;Pfkfb3;Pmepa1;Prom1;Rhob;Sema6d;Slc10a2;Tcf4;Tgm2;Tmem37
23	Yps Enterocyte Genes	cisbp__M5063	3.79	0.0771			11	501	Ank2;B4galnt3;Blnk;Daam1;Duoxa2;F2rl1;Fam3b;Fam83e;Itgb6;Runx1;Tspan1	11	501	Ank2;B4galnt3;Blnk;Daam1;Duoxa2;F2rl1;Fam3b;Fam83e;Itgb6;Runx1;Tspan1
24	Yps Enterocyte Genes	elemento__CACCTGC	3.78	0.0769			12	538	Ank2;Blnk;Daam1;Duoxa2;F2rl1;Fam3b;Fam83e;Itgb6;Lamb3;Lypd8;Runx1;Tspan1	12	538	Ank2;Blnk;Daam1;Duoxa2;F2rl1;Fam3b;Fam83e;Itgb6;Lamb3;Lypd8;Runx1;Tspan1
25	Yps Enterocyte Genes	flyfactorsurvey__l_1_sc_da_SANGER_5_FBgn0000413	3.72	0.0763			14	797	Ank2;B4galnt3;Blnk;Daam1;Duoxa2;F2rl1;Fam3b;Fam83e;Itgb6;Lamb3;Lypd8;Plxna2;Runx1;Tspan1	14	797	Ank2;B4galnt3;Blnk;Daam1;Duoxa2;F2rl1;Fam3b;Fam83e;Itgb6;Lamb3;Lypd8;Plxna2;Runx1;Tspan1
26	Yps Enterocyte Genes	transfac_pro__M06274	3.69	0.0758			6	79	Ank2;Itgb6;Lamb3;Plet1;Slc10a2;Tcf4	6	79	Ank2;Itgb6;Lamb3;Plet1;Slc10a2;Tcf4
27	Yps Enterocyte Genes	transfac_pro__M00331	3.68	0.0757			14	762	Bcl2l15;Cfh;Daam1;Gsdmd;Lamb3;Lgr4;Mgat4c;Nos2;Pmepa1;Ptpn22;Runx1;Sema6d;Sqle;Tcf4	14	762	Bcl2l15;Cfh;Daam1;Gsdmd;Lamb3;Lgr4;Mgat4c;Nos2;Pmepa1;Ptpn22;Runx1;Sema6d;Sqle;Tcf4
28	Yps Enterocyte Genes	taipale_cyt_meth__CDX4_NGYAATAAAAN_FL_meth	3.68	0.0756			12	591	Car4;Dmbt1;Duoxa2;Fbxo32;Gch1;Hmgcs1;Itgb6;Nos2;Pkm;Prom1;Runx1;Slc10a2	12	591	Car4;Dmbt1;Duoxa2;Fbxo32;Gch1;Hmgcs1;Itgb6;Nos2;Pkm;Prom1;Runx1;Slc10a2
29	Yps Enterocyte Genes	transfac_pro__M06586	3.65	0.0753			15	1010	Ank2;Chst4;Dapk2;Dmbt1;Hmgcs1;Il18;Marcks;Plekhm1;Plxna2;Qsox1;Slc6a14;Smad4;Smpdl3a;Sqle;Tat	15	1010	Ank2;Chst4;Dapk2;Dmbt1;Hmgcs1;Il18;Marcks;Plekhm1;Plxna2;Qsox1;Slc6a14;Smad4;Smpdl3a;Sqle;Tat
30	Yps Enterocyte Genes	predrem__nrMotif1947	3.6	0.0747			22	1639	Ank2;Bcl2l15;Daam1;F2rl1;Hif1a;Il18;Itgb6;Ldlr;Lgr4;Mgat4c;Nos2;Pfkfb3;Plce1;Plxna2;Ptger4;Ptpn22;Runx1;Sema3c;Slc6a14;Tat;Tcf4;Unc5cl	22	1639	Ank2;Bcl2l15;Daam1;F2rl1;Hif1a;Il18;Itgb6;Ldlr;Lgr4;Mgat4c;Nos2;Pfkfb3;Plce1;Plxna2;Ptger4;Ptpn22;Runx1;Sema3c;Slc6a14;Tat;Tcf4;Unc5cl
31	Yps Enterocyte Genes	tfdimers__MD00088	3.6	0.0746			10	280	Ank2;Card14;Endod1;Fbxo32;Gpx2;Muc4;Ptpn22;Rhob;Runx1;Tcf4	10	280	Ank2;Card14;Endod1;Fbxo32;Gpx2;Muc4;Ptpn22;Rhob;Runx1;Tcf4
32	Yps Enterocyte Genes	hocomoco__PBX1_HUMAN.H11MO.1.C	3.59	0.0746			11	560	Dmbt1;Ehd4;Hmgcs1;Itgb6;Mgat4c;Pmepa1;Prom1;Rhob;Runx1;Sema6d;Setbp1	11	560	Dmbt1;Ehd4;Hmgcs1;Itgb6;Mgat4c;Pmepa1;Prom1;Rhob;Runx1;Sema6d;Setbp1
33	Yps Enterocyte Genes	cisbp__M5273	3.59	0.0746			11	547	Ank2;B4galnt3;Blnk;Daam1;Duoxa2;Fam3b;Fam83e;Itgb6;Plxna2;Runx1;Tspan1	11	547	Ank2;B4galnt3;Blnk;Daam1;Duoxa2;Fam3b;Fam83e;Itgb6;Plxna2;Runx1;Tspan1
34	Yps Enterocyte Genes	taipale_tf_pairs__PBX4_HOXA10_YNNRTAAATCAATCA_CAP_repr	3.55	0.0741			9	326	Dmbt1;Ehd4;Itgb6;Lgr4;Marcks;Prom1;Rhob;Sema6d;Setbp1	9	326	Dmbt1;Ehd4;Itgb6;Lgr4;Marcks;Prom1;Rhob;Sema6d;Setbp1
35	Yps Enterocyte Genes	taipale_cyt_meth__GATA5_WGATAACGATCT_FL_repr	3.55	0.0741			12	513	Bcl2l15;Dmbt1;Gpx2;Lypd8;Nos2;Pfkfb3;Plxna2;Runx1;Sema6d;Setbp1;Slc10a2;Tcf4	12	513	Bcl2l15;Dmbt1;Gpx2;Lypd8;Nos2;Pfkfb3;Plxna2;Runx1;Sema6d;Setbp1;Slc10a2;Tcf4
36	Yps Enterocyte Genes	tiffin__TIFDMEM0000010	3.54	0.074			16	1025	Ank2;B3galt5;Cyp51;Daam1;F2rl1;Fbxo32;Hspa12a;Lamb3;Mgat4c;Nos2;Pmepa1;Ptger4;Ptpn22;Rab8b;Runx1;Smad4	16	1025	Ank2;B3galt5;Cyp51;Daam1;F2rl1;Fbxo32;Hspa12a;Lamb3;Mgat4c;Nos2;Pmepa1;Ptger4;Ptpn22;Rab8b;Runx1;Smad4
37	Yps Enterocyte Genes	transfac_pro__M07771	3.53	0.0738			14	836	Ank2;Car4;Dmbt1;Duoxa2;Fbxo32;Gch1;Hmgcs1;Nos2;Pkm;Prom1;Runx1;Setbp1;Slc10a2;Trim15	14	836	Ank2;Car4;Dmbt1;Duoxa2;Fbxo32;Gch1;Hmgcs1;Nos2;Pkm;Prom1;Runx1;Setbp1;Slc10a2;Trim15
38	Yps Enterocyte Genes	neph__UW.Motif.0417	3.53	0.0738			34	3354	Ank2;Bcl2l15;Blnk;Car4;Chst4;Dmbt1;Ehd4;Eif2s2;Fbxo32;Gpx2;Hk2;Lamb3;Lrg1;Mgat4c;Nos2;Oxct1;Pdgfc;Plce1;Plxna2;Ppef1;Prdm1;Prom1;Ptpn22;Ret;Runx1;S100a11;Sema6d;Setbp1;Slc5a9;Slc6a14;Smad4;Tcf4;Tifa;Unc5cl	34	3354	Ank2;Bcl2l15;Blnk;Car4;Chst4;Dmbt1;Ehd4;Eif2s2;Fbxo32;Gpx2;Hk2;Lamb3;Lrg1;Mgat4c;Nos2;Oxct1;Pdgfc;Plce1;Plxna2;Ppef1;Prdm1;Prom1;Ptpn22;Ret;Runx1;S100a11;Sema6d;Setbp1;Slc5a9;Slc6a14;Smad4;Tcf4;Tifa;Unc5cl
39	Yps Enterocyte Genes	cisbp__M0775	3.51	0.0735			16	1070	Ank2;Bcl2l15;Car4;Cyp51;Hk2;Mgat4c;Plce1;Plxna2;Ppef1;Prom1;Ptpn22;Qsox1;Rhob;Runx1;Sema6d;Setbp1	16	1070	Ank2;Bcl2l15;Car4;Cyp51;Hk2;Mgat4c;Plce1;Plxna2;Ppef1;Prom1;Ptpn22;Qsox1;Rhob;Runx1;Sema6d;Setbp1
40	Yps Enterocyte Genes	jaspar__MA1016.1	3.49	0.0733			15	969	Ank2;Bcl2l15;Car4;Cyp51;Hk2;Mgat4c;Plce1;Plxna2;Ppef1;Ptpn22;Qsox1;Rhob;Sema6d;Setbp1;Smpdl3a	15	969	Ank2;Bcl2l15;Car4;Cyp51;Hk2;Mgat4c;Plce1;Plxna2;Ppef1;Ptpn22;Qsox1;Rhob;Sema6d;Setbp1;Smpdl3a
41	Yps Enterocyte Genes	factorbook__GFI1	3.47	0.073			37	3887	Ank2;Cfh;Cyp51;Daam1;Duoxa2;Egfr;Ehd4;F2rl1;Fam83e;Fdps;Gpx2;Hmgcs1;Hspa12a;Itgb6;Lamb3;Lgmn;Lypd8;Mgat4c;Msmo1;Muc4;Nos2;Oxct1;Pglyrp1;Plce1;Ppef1;Ptpn22;Rab8b;Rhob;Runx1;S100a11;Saa2;Sema3c;Sema6d;Slc6a14;Smad4;Sqle;Unc5cl	37	3887	Ank2;Cfh;Cyp51;Daam1;Duoxa2;Egfr;Ehd4;F2rl1;Fam83e;Fdps;Gpx2;Hmgcs1;Hspa12a;Itgb6;Lamb3;Lgmn;Lypd8;Mgat4c;Msmo1;Muc4;Nos2;Oxct1;Pglyrp1;Plce1;Ppef1;Ptpn22;Rab8b;Rhob;Runx1;S100a11;Saa2;Sema3c;Sema6d;Slc6a14;Smad4;Sqle;Unc5cl
42	Yps Enterocyte Genes	transfac_pro__M07371	3.46	0.073			21	1587	AA467197;B4galnt3;Blnk;Daam1;Duoxa2;Ehd4;F2rl1;Fam83e;Gpx2;Hif1a;Itgb6;Lamb3;Nos2;Plxna2;Runx1;Saa1;Saa2;Slc5a9;Tgm2;Trim15;Tspan1	21	1587	AA467197;B4galnt3;Blnk;Daam1;Duoxa2;Ehd4;F2rl1;Fam83e;Gpx2;Hif1a;Itgb6;Lamb3;Nos2;Plxna2;Runx1;Saa1;Saa2;Slc5a9;Tgm2;Trim15;Tspan1
43	Yps Enterocyte Genes	predrem__nrMotif2212	3.45	0.0728			20	1485	Arl1;Bcl2l15;Ccdc93;Gpx2;Itgb6;Lamb3;Nos2;Oxct1;Paqr8;Pglyrp1;Ptpn22;Runx1;Saa1;Saa2;Sema3c;Sema6d;Slc10a2;Smpdl3a;Tcf4;Tgm2	20	1485	Arl1;Bcl2l15;Ccdc93;Gpx2;Itgb6;Lamb3;Nos2;Oxct1;Paqr8;Pglyrp1;Ptpn22;Runx1;Saa1;Saa2;Sema3c;Sema6d;Slc10a2;Smpdl3a;Tcf4;Tgm2
44	Yps Enterocyte Genes	cisbp__M6412	3.44	0.0727			13	768	Dmbt1;Ehd4;Hmgcs1;Itgb6;Marcks;Mgat4c;Plce1;Pmepa1;Prom1;Rhob;Runx1;Sema6d;Setbp1	13	768	Dmbt1;Ehd4;Hmgcs1;Itgb6;Marcks;Mgat4c;Plce1;Pmepa1;Prom1;Rhob;Runx1;Sema6d;Setbp1
45	Yps Enterocyte Genes	taipale_cyt_meth__HOXC13_NCCAATAAAAN_eDBD	3.43	0.0726			8	220	Car4;Fbxo32;Gch1;Hmgcs1;Itgb6;Nos2;Pkm;Slc10a2	8	220	Car4;Fbxo32;Gch1;Hmgcs1;Itgb6;Nos2;Pkm;Slc10a2
46	Yps Enterocyte Genes	predrem__nrMotif2070	3.42	0.0724			9	371	Ank2;Daam1;Ehd4;Gpx2;Prom1;Qsox1;Runx1;Sema6d;Tcf4	9	371	Ank2;Daam1;Ehd4;Gpx2;Prom1;Qsox1;Runx1;Sema6d;Tcf4
47	Yps Enterocyte Genes	cisbp__M5766	3.42	0.0724			24	1697	Ank2;Blnk;Car4;Card14;Cfh;Daam1;Duox2;Duoxa2;Fam162a;Gpx2;Hspa12a;Il18;Lrg1;Lypd8;Nos2;Oxct1;Plxna2;Prom1;Rdh16;Sema6d;Smpdl3a;Stom;Trim15;Tspan1	24	1697	Ank2;Blnk;Car4;Card14;Cfh;Daam1;Duox2;Duoxa2;Fam162a;Gpx2;Hspa12a;Il18;Lrg1;Lypd8;Nos2;Oxct1;Plxna2;Prom1;Rdh16;Sema6d;Smpdl3a;Stom;Trim15;Tspan1
48	Yps Enterocyte Genes	hocomoco__HTF4_MOUSE.H11MO.0.A	3.41	0.0723			15	967	Ank2;B4galnt3;Blnk;Duoxa2;Fam83e;Gpx2;Itgb6;Lamb3;Lypd8;Plxna2;Runx1;Slc5a9;Trim15;Tspan1;Unc5cl	15	967	Ank2;B4galnt3;Blnk;Duoxa2;Fam83e;Gpx2;Itgb6;Lamb3;Lypd8;Plxna2;Runx1;Slc5a9;Trim15;Tspan1;Unc5cl
49	Yps Enterocyte Genes	taipale_tf_pairs__GCM1_FIGLA_CAGCTGNNNNNNNTGCGGG_CAP	3.39	0.0721			16	1193	Ank2;Bcl2l15;Blnk;Fam83e;Fbxo32;Hif1a;Lgmn;Pfkfb3;Plxna2;Prdm1;Ptpn22;Rhob;Runx1;Sema6d;Trim40;Tspan1	16	1193	Ank2;Bcl2l15;Blnk;Fam83e;Fbxo32;Hif1a;Lgmn;Pfkfb3;Plxna2;Prdm1;Ptpn22;Rhob;Runx1;Sema6d;Trim40;Tspan1
50	Yps Enterocyte Genes	hocomoco__CDX4_MOUSE.H11MO.0.A	3.39	0.072			12	614	Car4;Dmbt1;Ehd4;Hmgcs1;Itgb6;Marcks;Nos2;Pkm;Prom1;Rhob;Setbp1;Tgm2	12	614	Car4;Dmbt1;Ehd4;Hmgcs1;Itgb6;Marcks;Nos2;Pkm;Prom1;Rhob;Setbp1;Tgm2
51	Yps Enterocyte Genes	dbcorrdb__CEBPB__ENCSR000EBV_1__m1	3.37	0.0719			14	883	Ank2;Cfh;Dmbt1;Eif2s2;Fbxo32;Lrg1;Nos2;Pglyrp1;S100a11;Saa2;Sema6d;Setbp1;Slc10a2;Slc6a14	14	883	Ank2;Cfh;Dmbt1;Eif2s2;Fbxo32;Lrg1;Nos2;Pglyrp1;S100a11;Saa2;Sema6d;Setbp1;Slc10a2;Slc6a14
52	Yps Enterocyte Genes	cisbp__M0761	3.36	0.0717			8	261	Ank2;Car4;Cyp51;Hk2;Plce1;Plxna2;Ppef1;Sema6d	8	261	Ank2;Car4;Cyp51;Hk2;Plce1;Plxna2;Ppef1;Sema6d
53	Yps Enterocyte Genes	cisbp__M2285	3.35	0.0716			10	462	Cfh;Cyp51;Ehd4;Gpx2;Lgmn;Mgat4c;Ptpn22;Rhob;Runx1;Sqle	10	462	Cfh;Cyp51;Ehd4;Gpx2;Lgmn;Mgat4c;Ptpn22;Rhob;Runx1;Sqle
54	Yps Enterocyte Genes	taipale_cyt_meth__HOXA13_NCCAATAAAAN_FL	3.34	0.0715			10	445	Ank2;Car4;Duoxa2;Fbxo32;Gch1;Itgb6;Nos2;Pkm;Runx1;Slc10a2	10	445	Ank2;Car4;Duoxa2;Fbxo32;Gch1;Itgb6;Nos2;Pkm;Runx1;Slc10a2
55	Yps Enterocyte Genes	taipale_cyt_meth__HOXD13_NCCAATAAAAN_eDBD_meth	3.33	0.0713			12	633	Ank2;Car4;Duoxa2;Fbxo32;Gch1;Hmgcs1;Itgb6;Nos2;Pkm;Prom1;Runx1;Slc10a2	12	633	Ank2;Car4;Duoxa2;Fbxo32;Gch1;Hmgcs1;Itgb6;Nos2;Pkm;Prom1;Runx1;Slc10a2
56	Yps Enterocyte Genes	taipale_cyt_meth__HOXA13_NCCAATAAAAM_eDBD_meth	3.33	0.0713			11	558	Ank2;Car4;Duoxa2;Fbxo32;Gch1;Hmgcs1;Itgb6;Nos2;Pkm;Runx1;Slc10a2	11	558	Ank2;Car4;Duoxa2;Fbxo32;Gch1;Hmgcs1;Itgb6;Nos2;Pkm;Runx1;Slc10a2
57	Yps Enterocyte Genes	jaspar__MA0518.1	3.33	0.0713			19	1019	Ank2;Bcl2l15;Cd38;Cfh;Daam1;F2rl1;Gpx2;Lrg1;Plce1;Plxna2;Ptpn22;Reg3a;Runx1;Saa2;Stom;Tcf4;Trim15;Trim40;Unc5cl	19	1019	Ank2;Bcl2l15;Cd38;Cfh;Daam1;F2rl1;Gpx2;Lrg1;Plce1;Plxna2;Ptpn22;Reg3a;Runx1;Saa2;Stom;Tcf4;Trim15;Trim40;Unc5cl
58	Yps Enterocyte Genes	cisbp__M5704	3.33	0.0713			7	219	Ehd4;Lgr4;Marcks;Mgat4c;Prom1;Slc10a2;Tcf4	7	219	Ehd4;Lgr4;Marcks;Mgat4c;Prom1;Slc10a2;Tcf4
59	Yps Enterocyte Genes	taipale__HOXD13_DBD_CYAATAAAAN_repr	3.32	0.0712			15	943	Ank2;Car4;Duoxa2;Fbxo32;Gch1;Hmgcs1;Itgb6;Nos2;Pfkfb3;Pkm;Prom1;Rhob;Runx1;Setbp1;Slc10a2	15	943	Ank2;Car4;Duoxa2;Fbxo32;Gch1;Hmgcs1;Itgb6;Nos2;Pfkfb3;Pkm;Prom1;Rhob;Runx1;Setbp1;Slc10a2
60	Yps Enterocyte Genes	flyfactorsurvey__bin_FlyReg_FBgn0045759	3.31	0.071			37	3605	AA467197;Ank2;Bcl2l15;Blnk;Chst4;Daam1;Duoxa2;Fam83e;Fbxo32;Gch1;Hif1a;Itgav;Itgb6;Lamb3;Marcks;Mgat4c;Nos2;Pfkfb3;Plxna2;Ppef1;Prdm1;Prom1;Ptpn22;Rhob;Runx1;S100a11;Sema3c;Sema6d;Setbp1;Slc6a14;Smad4;Smpdl3a;Sqle;Tcf4;Tifa;Tmem37;Unc5cl	37	3605	AA467197;Ank2;Bcl2l15;Blnk;Chst4;Daam1;Duoxa2;Fam83e;Fbxo32;Gch1;Hif1a;Itgav;Itgb6;Lamb3;Marcks;Mgat4c;Nos2;Pfkfb3;Plxna2;Ppef1;Prdm1;Prom1;Ptpn22;Rhob;Runx1;S100a11;Sema3c;Sema6d;Setbp1;Slc6a14;Smad4;Smpdl3a;Sqle;Tcf4;Tifa;Tmem37;Unc5cl
61	Yps Enterocyte Genes	dbcorrdb__STAT3__ENCSR000DOU_1__m3	3.3	0.0709			38	3976	Ank2;Bcl2l15;Blnk;Card14;Cd38;Cfh;Daam1;Dmbt1;Gdpd1;Gpx2;Itgav;Ldlr;Lrg1;Muc4;Nos2;Pglyrp1;Plce1;Plxna2;Prom1;Prss30;Ptpn22;Qsox1;Reg3a;Ret;Runx1;Saa1;Saa2;Sema6d;Slc10a2;Slc6a14;Smad4;Smpdl3a;Stom;Tat;Tcf4;Trim15;Trim40;Unc5cl	38	3976	Ank2;Bcl2l15;Blnk;Card14;Cd38;Cfh;Daam1;Dmbt1;Gdpd1;Gpx2;Itgav;Ldlr;Lrg1;Muc4;Nos2;Pglyrp1;Plce1;Plxna2;Prom1;Prss30;Ptpn22;Qsox1;Reg3a;Ret;Runx1;Saa1;Saa2;Sema6d;Slc10a2;Slc6a14;Smad4;Smpdl3a;Stom;Tat;Tcf4;Trim15;Trim40;Unc5cl
62	Yps Enterocyte Genes	cisbp__M2287	3.29	0.0708			13	816	Dmbt1;Ehd4;Hmgcs1;Itgb6;Marcks;Mgat4c;Nos2;Pkm;Prom1;Rhob;Setbp1;Slc10a2;Tgm2	13	816	Dmbt1;Ehd4;Hmgcs1;Itgb6;Marcks;Mgat4c;Nos2;Pkm;Prom1;Rhob;Setbp1;Slc10a2;Tgm2
63	Yps Enterocyte Genes	neph__UW.Motif.0147	3.29	0.0708			12	575	Bcl2l15;Chst4;Dmbt1;Gdpd1;Itgb6;Mgat4c;Plce1;Plxna2;Prom1;Ptpn22;Sema6d;Tcf4	12	575	Bcl2l15;Chst4;Dmbt1;Gdpd1;Itgb6;Mgat4c;Plce1;Plxna2;Prom1;Ptpn22;Sema6d;Tcf4
64	Yps Enterocyte Genes	predrem__nrMotif1590	3.29	0.0708			18	1202	Ank2;Daam1;Lamb3;Lgmn;Marcks;Mgat4c;Oxct1;Plce1;Plet1;Pmepa1;Runx1;Saa1;Saa2;Smpdl3a;Sprr2a3;Tat;Tgm2;Trim15	18	1202	Ank2;Daam1;Lamb3;Lgmn;Marcks;Mgat4c;Oxct1;Plce1;Plet1;Pmepa1;Runx1;Saa1;Saa2;Smpdl3a;Sprr2a3;Tat;Tgm2;Trim15
65	Yps Enterocyte Genes	predrem__nrMotif2229	3.29	0.0708			29	2854	Ank2;Blnk;Chst4;Dmbt1;Duoxa2;Egfr;Ehd4;Fam83e;Fdps;Gdpd1;Il18;Lamb3;Lhfpl2;Mgat4c;Muc4;Nos2;Pdgfc;Pfkfb3;Ppef1;Ptpn22;Qsox1;Rhob;Sema6d;Slc6a14;Tat;Tcf4;Tmem37;Tspan1;Unc5cl	29	2854	Ank2;Blnk;Chst4;Dmbt1;Duoxa2;Egfr;Ehd4;Fam83e;Fdps;Gdpd1;Il18;Lamb3;Lhfpl2;Mgat4c;Muc4;Nos2;Pdgfc;Pfkfb3;Ppef1;Ptpn22;Qsox1;Rhob;Sema6d;Slc6a14;Tat;Tcf4;Tmem37;Tspan1;Unc5cl
66	Yps Enterocyte Genes	flyfactorsurvey__wor_SANGER_2.5_FBgn0001983	3.28	0.0707			15	1100	Ank2;B4galnt3;Blnk;Daam1;Duoxa2;F2rl1;Fam3b;Fam83e;Gpx2;Itgb6;Lamb3;Lypd8;Plxna2;Runx1;Tspan1	15	1100	Ank2;B4galnt3;Blnk;Daam1;Duoxa2;F2rl1;Fam3b;Fam83e;Gpx2;Itgb6;Lamb3;Lypd8;Plxna2;Runx1;Tspan1
67	Yps Enterocyte Genes	hocomoco__CEBPB_HUMAN.H11MO.0.A	3.27	0.0706			20	1679	Ank2;Bcl2l15;Cfh;Chst4;Dmbt1;Eif2s2;Fbxo32;Gpx2;Itgb6;Lrg1;Marcks;Pglyrp1;Plce1;Prdm1;Rhob;S100a11;Saa1;Saa2;Sema6d;Slc6a14	20	1679	Ank2;Bcl2l15;Cfh;Chst4;Dmbt1;Eif2s2;Fbxo32;Gpx2;Itgb6;Lrg1;Marcks;Pglyrp1;Plce1;Prdm1;Rhob;S100a11;Saa1;Saa2;Sema6d;Slc6a14
68	Yps Enterocyte Genes	hocomoco__MESP1_HUMAN.H11MO.0.D	3.27	0.0706			13	782	Ank2;B4galnt3;Blnk;Duoxa2;Fam83e;Gpx2;Itgb6;Lamb3;Plxna2;Saa1;Saa2;Tgm2;Tspan1	13	782	Ank2;B4galnt3;Blnk;Duoxa2;Fam83e;Gpx2;Itgb6;Lamb3;Plxna2;Saa1;Saa2;Tgm2;Tspan1
69	Yps Enterocyte Genes	cisbp__M5710	3.27	0.0706			6	127	Ehd4;Lgr4;Marcks;Mgat4c;Slc10a2;Tcf4	6	127	Ehd4;Lgr4;Marcks;Mgat4c;Slc10a2;Tcf4
70	Yps Enterocyte Genes	jaspar__MA0483.1	3.27	0.0705			11	500	Cfh;Cyp51;Ehd4;Gpx2;Hmgcs1;Lgmn;Mgat4c;Ptpn22;Rhob;Runx1;Sqle	11	500	Cfh;Cyp51;Ehd4;Gpx2;Hmgcs1;Lgmn;Mgat4c;Ptpn22;Rhob;Runx1;Sqle
71	Yps Enterocyte Genes	cisbp__M6413	3.27	0.0705			15	1023	AA467197;Dmbt1;Ehd4;Fbxo32;Hk2;Hmgcs1;Marcks;Mgat4c;Paqr8;Prom1;Ptpn22;Rhob;Runx1;Sema6d;Setbp1	15	1023	AA467197;Dmbt1;Ehd4;Fbxo32;Hk2;Hmgcs1;Marcks;Mgat4c;Paqr8;Prom1;Ptpn22;Rhob;Runx1;Sema6d;Setbp1
72	Yps Enterocyte Genes	jaspar__MA0070.1	3.27	0.0705			9	261	Dmbt1;Ehd4;Hmgcs1;Mgat4c;Pmepa1;Prom1;Rhob;Runx1;Setbp1	9	261	Dmbt1;Ehd4;Hmgcs1;Mgat4c;Pmepa1;Prom1;Rhob;Runx1;Setbp1
73	Yps Enterocyte Genes	transfac_pro__M06110	3.26	0.0704			8	234	Ank2;Fbxo32;Hmgcs1;Itgb6;Nos2;Prdm1;Rhob;Tmem37	8	234	Ank2;Fbxo32;Hmgcs1;Itgb6;Nos2;Prdm1;Rhob;Tmem37
74	Yps Enterocyte Genes	cisbp__M2387	3.25	0.0703			8	273	Blnk;Cyp51;Hif1a;Hmgcs1;Ldlr;Msmo1;Muc4;Sema6d	8	273	Blnk;Cyp51;Hif1a;Hmgcs1;Ldlr;Msmo1;Muc4;Sema6d
75	Yps Enterocyte Genes	predrem__nrMotif2155	3.24	0.0702			18	1478	Ank2;Car4;Dmbt1;Duox2;Duoxa2;Fbxo32;Gch1;Gdpd1;Gpx2;Hmgcs1;Itgb6;Lamb3;Mgat4c;Nos2;Runx1;Sema6d;Slc10a2;Tat	18	1478	Ank2;Car4;Dmbt1;Duox2;Duoxa2;Fbxo32;Gch1;Gdpd1;Gpx2;Hmgcs1;Itgb6;Lamb3;Mgat4c;Nos2;Runx1;Sema6d;Slc10a2;Tat
76	Yps Enterocyte Genes	taipale__HOXA13_full_CCAATAAAAN	3.22	0.0699			15	1034	AA467197;Ank2;Car4;Duoxa2;Fbxo32;Gch1;Hmgcs1;Itgb6;Nos2;Pfkfb3;Pkm;Pmepa1;Prom1;Runx1;Slc10a2	15	1034	AA467197;Ank2;Car4;Duoxa2;Fbxo32;Gch1;Hmgcs1;Itgb6;Nos2;Pfkfb3;Pkm;Pmepa1;Prom1;Runx1;Slc10a2
77	Yps Enterocyte Genes	cisbp__M5010	3.21	0.0698			12	636	Ank2;B4galnt3;Daam1;Duoxa2;Fam83e;Lamb3;Lypd8;Runx1;Saa1;Saa2;Tat;Trim15	12	636	Ank2;B4galnt3;Daam1;Duoxa2;Fam83e;Lamb3;Lypd8;Runx1;Saa1;Saa2;Tat;Trim15
78	Yps Enterocyte Genes	taipale_cyt_meth__FIGLA_NNCACCTGN_eDBD_repr	3.2	0.0696			12	701	Ank2;B4galnt3;Blnk;Fam83e;Gpx2;Itgb6;Prdm1;Runx1;Saa1;Saa2;Tgm2;Tspan1	12	701	Ank2;B4galnt3;Blnk;Fam83e;Gpx2;Itgb6;Prdm1;Runx1;Saa1;Saa2;Tgm2;Tspan1
79	Yps Enterocyte Genes	flyfactorsurvey__Antp_FlyReg_FBgn0000095	3.2	0.0696			19	1396	Ank2;Egfr;Ehd4;Gpx2;Itgav;Marcks;Mgat4c;Nos2;Pfkfb3;Plxna2;Pmepa1;Prom1;Rhob;Sema6d;Setbp1;Slc10a2;Tcf4;Tgm2;Tmem37	19	1396	Ank2;Egfr;Ehd4;Gpx2;Itgav;Marcks;Mgat4c;Nos2;Pfkfb3;Plxna2;Pmepa1;Prom1;Rhob;Sema6d;Setbp1;Slc10a2;Tcf4;Tgm2;Tmem37
80	Yps Enterocyte Genes	cisbp__M4529	3.19	0.0695			40	4126	Ank2;B3galt5;Bcl2l15;Cfh;Chst4;Clca4a;Cyp51;Dmbt1;Duoxa2;Eif2s2;Fbxo32;Gch1;Gpx2;Hk2;Itgb6;Lgr4;Lrg1;Marcks;Nos2;Oxct1;Pglyrp1;Plce1;Plet1;Plxna2;Ppef1;Ppp1r15a;Prdm1;Ptpn22;Rhob;Runx1;S100a11;Saa1;Saa2;Sema6d;Setbp1;Slc10a2;Slc6a14;Sqle;Tcf4;Zdhhc13	40	4126	Ank2;B3galt5;Bcl2l15;Cfh;Chst4;Clca4a;Cyp51;Dmbt1;Duoxa2;Eif2s2;Fbxo32;Gch1;Gpx2;Hk2;Itgb6;Lgr4;Lrg1;Marcks;Nos2;Oxct1;Pglyrp1;Plce1;Plet1;Plxna2;Ppef1;Ppp1r15a;Prdm1;Ptpn22;Rhob;Runx1;S100a11;Saa1;Saa2;Sema6d;Setbp1;Slc10a2;Slc6a14;Sqle;Tcf4;Zdhhc13
81	Yps Enterocyte Genes	predrem__nrMotif1434	3.19	0.0695			12	701	Ank2;Bcl2l15;Hif1a;Itgb6;Mgat4c;Ptpn22;Runx1;Sema3c;Stom;Tat;Tcf4;Unc5cl	12	701	Ank2;Bcl2l15;Hif1a;Itgb6;Mgat4c;Ptpn22;Runx1;Sema3c;Stom;Tat;Tcf4;Unc5cl
82	Yps Enterocyte Genes	cisbp__M5274	3.19	0.0695			8	311	Ank2;B4galnt3;Blnk;Duoxa2;Fam83e;Itgb6;Runx1;Tspan1	8	311	Ank2;B4galnt3;Blnk;Duoxa2;Fam83e;Itgb6;Runx1;Tspan1
83	Yps Enterocyte Genes	transfac_pro__M00767	3.19	0.0695			25	2320	Car4;Chst4;Daam1;Duox2;Duoxa2;Eif2s2;Gpx2;Hif1a;Itgb6;Lamb3;Ldlr;Marcks;Plekhm1;Plet1;Plxna2;Pmepa1;Prom1;Prss30;Ptpn22;Rab8b;Saa1;Saa2;Sema6d;Slc10a2;Slc6a14	25	2320	Car4;Chst4;Daam1;Duox2;Duoxa2;Eif2s2;Gpx2;Hif1a;Itgb6;Lamb3;Ldlr;Marcks;Plekhm1;Plet1;Plxna2;Pmepa1;Prom1;Prss30;Ptpn22;Rab8b;Saa1;Saa2;Sema6d;Slc10a2;Slc6a14
84	Yps Enterocyte Genes	predrem__nrMotif2665	3.18	0.0695			23	1823	Ank2;Cyp51;Duoxa2;F2rl1;Fam83e;Gpx2;Mgat4c;Nos2;Pfkfb3;Plce1;Ppef1;Prdm1;Ptpn22;Rab8b;Runx1;S100a11;Sema3c;Sema6d;Slc6a14;Sprr2a3;Stom;Tat;Trim15	23	1823	Ank2;Cyp51;Duoxa2;F2rl1;Fam83e;Gpx2;Mgat4c;Nos2;Pfkfb3;Plce1;Ppef1;Prdm1;Ptpn22;Rab8b;Runx1;S100a11;Sema3c;Sema6d;Slc6a14;Sprr2a3;Stom;Tat;Trim15
85	Yps Enterocyte Genes	dbcorrdb__ZEB1__ENCSR000BND_1__m1	3.17	0.0693			24	1742	AA467197;B4galnt3;Blnk;Daam1;Ehd4;F2rl1;Fam3b;Fam83e;Gpx2;Hif1a;Itgb6;Lamb3;Msmo1;Nos2;Plxna2;Ppt1;Prdm1;Prom1;Runx1;Saa2;Slc5a9;Tgm2;Trim15;Tspan1	24	1742	AA467197;B4galnt3;Blnk;Daam1;Ehd4;F2rl1;Fam3b;Fam83e;Gpx2;Hif1a;Itgb6;Lamb3;Msmo1;Nos2;Plxna2;Ppt1;Prdm1;Prom1;Runx1;Saa2;Slc5a9;Tgm2;Trim15;Tspan1
86	Yps Enterocyte Genes	hocomoco__HXB13_HUMAN.H11MO.0.A	3.17	0.0693			11	620	Car4;Duoxa2;Fbxo32;Gch1;Hmgcs1;Itgb6;Nos2;Pkm;Runx1;Setbp1;Slc10a2	11	620	Car4;Duoxa2;Fbxo32;Gch1;Hmgcs1;Itgb6;Nos2;Pkm;Runx1;Setbp1;Slc10a2
87	Yps Enterocyte Genes	cisbp__M6468	3.17	0.0692			42	4587	AA467197;Ank2;B4galnt3;Blnk;Cd38;Daam1;Duoxa2;Ehd4;F2rl1;Fam3b;Fam83e;Gch1;Gpx2;Hif1a;Hspa12a;Il18;Itgb6;Lamb3;Lypd8;Msmo1;Nos2;Pglyrp1;Pkm;Plxna2;Prdm1;Prom1;Ptpn22;Runx1;Saa1;Saa2;Sema6d;Setbp1;Slc6a14;Smpdl3a;Stom;Tat;Tgm2;Trim15;Trim40;Tspan1;Unc5cl;Zdhhc13	42	4587	AA467197;Ank2;B4galnt3;Blnk;Cd38;Daam1;Duoxa2;Ehd4;F2rl1;Fam3b;Fam83e;Gch1;Gpx2;Hif1a;Hspa12a;Il18;Itgb6;Lamb3;Lypd8;Msmo1;Nos2;Pglyrp1;Pkm;Plxna2;Prdm1;Prom1;Ptpn22;Runx1;Saa1;Saa2;Sema6d;Setbp1;Slc6a14;Smpdl3a;Stom;Tat;Tgm2;Trim15;Trim40;Tspan1;Unc5cl;Zdhhc13
88	Yps Enterocyte Genes	cisbp__M5536	3.16	0.0691			15	1064	AA467197;Ank2;Car4;Duoxa2;Fbxo32;Gch1;Hmgcs1;Itgb6;Nos2;Pfkfb3;Pkm;Pmepa1;Prom1;Runx1;Slc10a2	15	1064	AA467197;Ank2;Car4;Duoxa2;Fbxo32;Gch1;Hmgcs1;Itgb6;Nos2;Pfkfb3;Pkm;Pmepa1;Prom1;Runx1;Slc10a2
89	Yps Enterocyte Genes	hocomoco__NFKB1_MOUSE.H11MO.0.A	3.16	0.0691			12	570	Ank2;Hmgcs1;Lamb3;Lrg1;Nos2;Prdm1;Ptger4;Runx1;Saa1;Saa2;Slc6a14;Zdhhc13	12	570	Ank2;Hmgcs1;Lamb3;Lrg1;Nos2;Prdm1;Ptger4;Runx1;Saa1;Saa2;Slc6a14;Zdhhc13
90	Yps Enterocyte Genes	jaspar__MA0595.1	3.16	0.0691			8	278	Blnk;Cyp51;Hif1a;Hmgcs1;Ldlr;Msmo1;Muc4;Sema6d	8	278	Blnk;Cyp51;Hif1a;Hmgcs1;Ldlr;Msmo1;Muc4;Sema6d
91	Yps Enterocyte Genes	flyfactorsurvey__sob-F1-3_SOLEXA_5	3.15	0.069			13	776	Ank2;Arl1;Ccdc93;Cyp51;Ehd4;Hspa12a;Mgat4c;Plet1;Ptpn22;Rab24;Runx1;Sema6d;Slc10a2	13	776	Ank2;Arl1;Ccdc93;Cyp51;Ehd4;Hspa12a;Mgat4c;Plet1;Ptpn22;Rab24;Runx1;Sema6d;Slc10a2
92	Yps Enterocyte Genes	taipale__HOXB13_DBD_CCAATAAAAN	3.12	0.0686			11	485	Ank2;Car4;Duoxa2;Fbxo32;Gch1;Hmgcs1;Itgb6;Nos2;Pkm;Runx1;Slc10a2	11	485	Ank2;Car4;Duoxa2;Fbxo32;Gch1;Hmgcs1;Itgb6;Nos2;Pkm;Runx1;Slc10a2
93	Yps Enterocyte Genes	hocomoco__SIX2_HUMAN.H11MO.0.A	3.11	0.0686			12	633	Ank2;B3galt5;F2rl1;Fbxo32;Gpx2;Itgb6;Lgr4;Mgat4c;Pmepa1;Sema3c;Sema6d;Sqle	12	633	Ank2;B3galt5;F2rl1;Fbxo32;Gpx2;Itgb6;Lgr4;Mgat4c;Pmepa1;Sema3c;Sema6d;Sqle
94	Yps Enterocyte Genes	cisbp__M6170	3.11	0.0686			33	2990	Ank2;Bcl2l15;Cfh;Chst4;Cyp51;Dmbt1;Duoxa2;Eif2s2;Fam83e;Fbxo32;Gpx2;Lgr4;Lrg1;Marcks;Nos2;Oxct1;Pglyrp1;Plce1;Plxna2;Ppef1;Prdm1;Rhob;S100a11;Saa1;Saa2;Sema6d;Setbp1;Slc10a2;Slc6a14;Sqle;Tcf4;Tifa;Zdhhc13	33	2990	Ank2;Bcl2l15;Cfh;Chst4;Cyp51;Dmbt1;Duoxa2;Eif2s2;Fam83e;Fbxo32;Gpx2;Lgr4;Lrg1;Marcks;Nos2;Oxct1;Pglyrp1;Plce1;Plxna2;Ppef1;Prdm1;Rhob;S100a11;Saa1;Saa2;Sema6d;Setbp1;Slc10a2;Slc6a14;Sqle;Tcf4;Tifa;Zdhhc13
95	Yps Enterocyte Genes	swissregulon__hs__HAND1_2.p2	3.11	0.0686			10	498	Ank2;Lamb3;Mgat4c;Muc4;Pglyrp1;Plet1;Ptpn22;Runx1;Setbp1;Tat	10	498	Ank2;Lamb3;Mgat4c;Muc4;Pglyrp1;Plet1;Ptpn22;Runx1;Setbp1;Tat
96	Yps Enterocyte Genes	cisbp__M5561	3.11	0.0685			15	959	Ank2;Car4;Duoxa2;Fbxo32;Gch1;Hmgcs1;Itgb6;Nos2;Pfkfb3;Pkm;Prom1;Rhob;Runx1;Setbp1;Slc10a2	15	959	Ank2;Car4;Duoxa2;Fbxo32;Gch1;Hmgcs1;Itgb6;Nos2;Pfkfb3;Pkm;Prom1;Rhob;Runx1;Setbp1;Slc10a2
97	Yps Enterocyte Genes	stark__TNAGCATAA	3.1	0.0684			16	1023	Bcl2l15;Blnk;Chst4;Gpx2;Lgr4;Mgat4c;Nos2;Plxna2;Ppef1;Ptpn22;Saa1;Saa2;Sema6d;Setbp1;Stom;Tmem37	16	1023	Bcl2l15;Blnk;Chst4;Gpx2;Lgr4;Mgat4c;Nos2;Plxna2;Ppef1;Ptpn22;Saa1;Saa2;Sema6d;Setbp1;Stom;Tmem37
98	Yps Enterocyte Genes	dbcorrdb__STAT3__ENCSR000DOU_1__m1	3.1	0.0684			22	1644	Ank2;Bcl2l15;Cd38;Cfh;Daam1;Dmbt1;Gpx2;Lrg1;Nos2;Plce1;Plxna2;Ptpn22;Reg3a;Runx1;Saa2;Sema6d;Slc10a2;Slc6a14;Smpdl3a;Trim15;Trim40;Unc5cl	22	1644	Ank2;Bcl2l15;Cd38;Cfh;Daam1;Dmbt1;Gpx2;Lrg1;Nos2;Plce1;Plxna2;Ptpn22;Reg3a;Runx1;Saa2;Sema6d;Slc10a2;Slc6a14;Smpdl3a;Trim15;Trim40;Unc5cl
99	Yps Enterocyte Genes	transfac_pro__M06766	3.09	0.0683			10	496	Duox2;Duoxa2;Hmgcs1;Lamb3;Mgat4c;Nos2;Plce1;Plxna2;Runx1;Sema6d	10	496	Duox2;Duoxa2;Hmgcs1;Lamb3;Mgat4c;Nos2;Plce1;Plxna2;Runx1;Sema6d
100	Yps Enterocyte Genes	transfac_pro__M04831	3.08	0.0682			45	4444	AA467197;Ank2;B4galnt3;Blnk;Card14;Cd38;Clca4a;Cst6;Daam1;Duoxa2;Ehd4;F2rl1;Fam3b;Fam83e;Gch1;Gpx2;Hif1a;Hmgcs1;Itgb6;Lamb3;Lypd8;Mgat4c;Msmo1;Nos2;Pfkfb3;Pglyrp1;Plce1;Plxna2;Ppt1;Prdm1;Prom1;Ptpn22;Runx1;Saa1;Saa2;Sema6d;Slc5a9;Slc6a14;Smpdl3a;Tat;Tgm2;Trim15;Tspan1;Unc5cl;Zdhhc13	45	4444	AA467197;Ank2;B4galnt3;Blnk;Card14;Cd38;Clca4a;Cst6;Daam1;Duoxa2;Ehd4;F2rl1;Fam3b;Fam83e;Gch1;Gpx2;Hif1a;Hmgcs1;Itgb6;Lamb3;Lypd8;Mgat4c;Msmo1;Nos2;Pfkfb3;Pglyrp1;Plce1;Plxna2;Ppt1;Prdm1;Prom1;Ptpn22;Runx1;Saa1;Saa2;Sema6d;Slc5a9;Slc6a14;Smpdl3a;Tat;Tgm2;Trim15;Tspan1;Unc5cl;Zdhhc13
101	Yps Enterocyte Genes	hocomoco__ZEB1_HUMAN.H11MO.0.A	3.08	0.0682			31	2937	AA467197;B4galnt3;Bcl2l15;Blnk;Daam1;Duoxa2;F2rl1;Fam83e;Gpx2;Hif1a;Itgb6;Lamb3;Lypd8;Mgat4c;Msmo1;Nos2;Pfkfb3;Plxna2;Ppt1;Prdm1;Prom1;Ptpn22;Saa2;Slc5a9;Slc6a14;Tat;Tgm2;Trim15;Trim40;Tspan1;Unc5cl	31	2937	AA467197;B4galnt3;Bcl2l15;Blnk;Daam1;Duoxa2;F2rl1;Fam83e;Gpx2;Hif1a;Itgb6;Lamb3;Lypd8;Mgat4c;Msmo1;Nos2;Pfkfb3;Plxna2;Ppt1;Prdm1;Prom1;Ptpn22;Saa2;Slc5a9;Slc6a14;Tat;Tgm2;Trim15;Trim40;Tspan1;Unc5cl
102	Yps Enterocyte Genes	cisbp__M6130	3.08	0.0681			44	4725	Ank2;Bcl2l15;Blnk;Cd38;Cfh;Chst4;Daam1;Dapk2;Dmbt1;Duox2;Egfr;Ehd4;F2rl1;Fam3b;Fam83e;Fbxo32;Gmds;Gpx2;Itgb6;Lamb3;Lrg1;Marcks;Mgat4c;Nos2;Pdgfc;Pglyrp1;Plce1;Plxna2;Pmepa1;Ptpn22;Qsox1;Reg3a;Rhob;Runx1;Sema6d;Slc10a2;Slc6a14;Smpdl3a;Stom;Tat;Tcf4;Trim15;Trim40;Unc5cl	44	4725	Ank2;Bcl2l15;Blnk;Cd38;Cfh;Chst4;Daam1;Dapk2;Dmbt1;Duox2;Egfr;Ehd4;F2rl1;Fam3b;Fam83e;Fbxo32;Gmds;Gpx2;Itgb6;Lamb3;Lrg1;Marcks;Mgat4c;Nos2;Pdgfc;Pglyrp1;Plce1;Plxna2;Pmepa1;Ptpn22;Qsox1;Reg3a;Rhob;Runx1;Sema6d;Slc10a2;Slc6a14;Smpdl3a;Stom;Tat;Tcf4;Trim15;Trim40;Unc5cl
103	Yps Enterocyte Genes	predrem__nrMotif1809	3.07	0.0681			28	2371	Ank2;B3galt5;Ccdc93;Cfh;Chst4;Dapk2;Dmbt1;Endod1;Gpx2;Il18;Itgb6;Lamb3;Marcks;Mgat4c;Nos2;Oxct1;Pfkfb3;Plxna2;Prom1;Ptger4;Ptpn22;Qsox1;Rab8b;Runx1;Sema6d;Smpdl3a;Tcf4;Zdhhc13	28	2371	Ank2;B3galt5;Ccdc93;Cfh;Chst4;Dapk2;Dmbt1;Endod1;Gpx2;Il18;Itgb6;Lamb3;Marcks;Mgat4c;Nos2;Oxct1;Pfkfb3;Plxna2;Prom1;Ptger4;Ptpn22;Qsox1;Rab8b;Runx1;Sema6d;Smpdl3a;Tcf4;Zdhhc13
104	Yps Enterocyte Genes	flyfactorsurvey__wor_SOLEXA_2.5_FBgn0001983	3.07	0.068			8	285	Ank2;B4galnt3;Blnk;Duoxa2;Fam83e;Itgb6;Runx1;Tspan1	8	285	Ank2;B4galnt3;Blnk;Duoxa2;Fam83e;Itgb6;Runx1;Tspan1
105	Yps Enterocyte Genes	cisbp__M6300	3.06	0.0679			14	986	Ank2;Dmbt1;Ehd4;Gpx2;Itgb6;Lamb3;Marcks;Mgat4c;Plce1;Pmepa1;Prom1;Rhob;Sema6d;Setbp1	14	986	Ank2;Dmbt1;Ehd4;Gpx2;Itgb6;Lamb3;Marcks;Mgat4c;Plce1;Pmepa1;Prom1;Rhob;Sema6d;Setbp1
106	Yps Enterocyte Genes	predrem__nrMotif1637	3.06	0.0679			21	1684	Ank2;Cfh;Cyp51;Ehd4;F2rl1;Hmgcs1;Itgb6;Lgmn;Mgat4c;Nos2;Oxct1;Plce1;Ptpn22;Runx1;Sema3c;Slc6a14;Smad4;Smpdl3a;Tat;Trim40;Unc5cl	21	1684	Ank2;Cfh;Cyp51;Ehd4;F2rl1;Hmgcs1;Itgb6;Lgmn;Mgat4c;Nos2;Oxct1;Plce1;Ptpn22;Runx1;Sema3c;Slc6a14;Smad4;Smpdl3a;Tat;Trim40;Unc5cl
107	Yps Enterocyte Genes	homer__GCTGTGGTTT_RUNX-AML	3.06	0.0679			14	929	Ank2;Bcl2l15;Cfh;Endod1;Fam83e;Itgb6;Mgat4c;Pglyrp1;Ppef1;Ptpn22;Runx1;S100a11;Sema6d;Smad4	14	929	Ank2;Bcl2l15;Cfh;Endod1;Fam83e;Itgb6;Mgat4c;Pglyrp1;Ppef1;Ptpn22;Runx1;S100a11;Sema6d;Smad4
108	Yps Enterocyte Genes	homer__NCYAATAAAA_HOXD13	3.05	0.0678			12	595	Ank2;Car4;Duoxa2;Gch1;Itgb6;Nos2;Pfkfb3;Pkm;Prom1;Rhob;Runx1;Slc10a2	12	595	Ank2;Car4;Duoxa2;Gch1;Itgb6;Nos2;Pfkfb3;Pkm;Prom1;Rhob;Runx1;Slc10a2
109	Yps Enterocyte Genes	homer__NTTTCCAGGAAA_STAT4	3.05	0.0677			38	3785	Ank2;Bcl2l15;Blnk;Cd38;Cfh;Chst4;Daam1;Dmbt1;Duox2;Ehd4;F2rl1;Fam83e;Fbxo32;Gpx2;Hmgcs1;Itgb6;Lamb3;Lrg1;Mgat4c;Nos2;Plce1;Plxna2;Ptpn22;Qsox1;Reg3a;Rhob;Runx1;Saa2;Sema6d;Slc10a2;Slc6a14;Smpdl3a;Stom;Tat;Tcf4;Trim15;Trim40;Unc5cl	38	3785	Ank2;Bcl2l15;Blnk;Cd38;Cfh;Chst4;Daam1;Dmbt1;Duox2;Ehd4;F2rl1;Fam83e;Fbxo32;Gpx2;Hmgcs1;Itgb6;Lamb3;Lrg1;Mgat4c;Nos2;Plce1;Plxna2;Ptpn22;Qsox1;Reg3a;Rhob;Runx1;Saa2;Sema6d;Slc10a2;Slc6a14;Smpdl3a;Stom;Tat;Tcf4;Trim15;Trim40;Unc5cl
110	Yps Enterocyte Genes	neph__UW.Motif.0017	3.04	0.0677			20	1536	Ank2;Cfh;Dmbt1;Ehd4;Gdpd1;Itgb6;Lgr4;Lypd8;Nos2;Plxna2;Ppef1;Prdm1;Ptpn22;Reg3a;Sema6d;Setbp1;Slc10a2;Smad4;Tcf4;Unc5cl	20	1536	Ank2;Cfh;Dmbt1;Ehd4;Gdpd1;Itgb6;Lgr4;Lypd8;Nos2;Plxna2;Ppef1;Prdm1;Ptpn22;Reg3a;Sema6d;Setbp1;Slc10a2;Smad4;Tcf4;Unc5cl
111	Yps Enterocyte Genes	cisbp__M2315	3.04	0.0677			30	2387	Ank2;Bcl2l15;Cd38;Cfh;Daam1;Dmbt1;F2rl1;Gpx2;Hif1a;Lamb3;Lrg1;Nos2;Plce1;Plxna2;Pmepa1;Ptpn22;Reg3a;Ret;Rhob;Runx1;Saa2;Sema6d;Slc10a2;Slc6a14;Smpdl3a;Stom;Tcf4;Trim15;Trim40;Unc5cl	30	2387	Ank2;Bcl2l15;Cd38;Cfh;Daam1;Dmbt1;F2rl1;Gpx2;Hif1a;Lamb3;Lrg1;Nos2;Plce1;Plxna2;Pmepa1;Ptpn22;Reg3a;Ret;Rhob;Runx1;Saa2;Sema6d;Slc10a2;Slc6a14;Smpdl3a;Stom;Tcf4;Trim15;Trim40;Unc5cl
112	Yps Enterocyte Genes	transfac_pro__M06446	3.04	0.0677			14	930	Ank2;Blnk;Cfh;Clca4a;Dmbt1;Duox2;Duoxa2;Gpx2;Itgb6;Mgat4c;Prom1;Ptpn22;Sema6d;Slc6a14	14	930	Ank2;Blnk;Cfh;Clca4a;Dmbt1;Duox2;Duoxa2;Gpx2;Itgb6;Mgat4c;Prom1;Ptpn22;Sema6d;Slc6a14
113	Yps Enterocyte Genes	predrem__nrMotif354	3.04	0.0677			11	620	Cyp51;Hif1a;Il18;Itgb6;Nos2;Prdm1;Ptpn22;Slc6a14;Sqle;Trim15;Unc5cl	11	620	Cyp51;Hif1a;Il18;Itgb6;Nos2;Prdm1;Ptpn22;Slc6a14;Sqle;Trim15;Unc5cl
114	Yps Enterocyte Genes	cisbp__M1898	3.04	0.0677			10	517	Dmbt1;Ehd4;Hmgcs1;Itgb6;Mgat4c;Pmepa1;Rhob;Runx1;Sema6d;Setbp1	10	517	Dmbt1;Ehd4;Hmgcs1;Itgb6;Mgat4c;Pmepa1;Rhob;Runx1;Sema6d;Setbp1
115	Yps Enterocyte Genes	predrem__nrMotif1920	3.04	0.0676			7	249	Gpx2;Itgb6;Marcks;Mgat4c;Pdgfc;Prom1;Unc5cl	7	249	Gpx2;Itgb6;Marcks;Mgat4c;Pdgfc;Prom1;Unc5cl
116	Yps Enterocyte Genes	transfac_public__M00349	3.04	0.0676			11	571	Bcl2l15;Car4;Chst4;Gpx2;Mgat4c;Pfkfb3;Plxna2;Ppef1;Setbp1;Slc6a14;Tgm2	11	571	Bcl2l15;Car4;Chst4;Gpx2;Mgat4c;Pfkfb3;Plxna2;Ppef1;Setbp1;Slc6a14;Tgm2
117	Yps Enterocyte Genes	transfac_pro__M06728	3.04	0.0676			12	774	Ank2;B3galt5;Ehd4;Eif2s2;F2rl1;Fdps;Gpx2;Hif1a;Lamb3;Marcks;Ppp1r15a;Prss30	12	774	Ank2;B3galt5;Ehd4;Eif2s2;F2rl1;Fdps;Gpx2;Hif1a;Lamb3;Marcks;Ppp1r15a;Prss30
118	Yps Enterocyte Genes	hocomoco__NFKB2_HUMAN.H11MO.0.B	3.03	0.0675			12	777	Ank2;Hmgcs1;Lamb3;Lrg1;Nos2;Prdm1;Ptger4;Runx1;Saa1;Saa2;Slc6a14;Zdhhc13	12	777	Ank2;Hmgcs1;Lamb3;Lrg1;Nos2;Prdm1;Ptger4;Runx1;Saa1;Saa2;Slc6a14;Zdhhc13
119	Yps Enterocyte Genes	cisbp__M4815	3.03	0.0675			9	388	Cst6;Duox2;Duoxa2;Ehd4;Hspa12a;Nos2;Plet1;Ppef1;Runx1	9	388	Cst6;Duox2;Duoxa2;Ehd4;Hspa12a;Nos2;Plet1;Ppef1;Runx1
120	Yps Enterocyte Genes	cisbp__M5178	3.02	0.0674			7	279	Ank2;B4galnt3;Blnk;Duoxa2;Fam83e;Itgb6;Tspan1	7	279	Ank2;B4galnt3;Blnk;Duoxa2;Fam83e;Itgb6;Tspan1
121	Yps Enterocyte Genes	transfac_public__M00124	3.02	0.0674			9	370	Dmbt1;Ehd4;Itgb6;Marcks;Mgat4c;Prom1;Rhob;Sema6d;Setbp1	9	370	Dmbt1;Ehd4;Itgb6;Marcks;Mgat4c;Prom1;Rhob;Sema6d;Setbp1
